# L-threonine mediated DAF-16/HSF-1 activation inhibits ferroptosis and increases healthspan

**DOI:** 10.1101/2022.01.24.477604

**Authors:** Juewon Kim, Yunju Jo, Donghyun Cho, Dongryeol Ryu

## Abstract

The pathways that impact longevity in the wake of dietary restriction (DR) pathway remain still ill-defined. Most studies have focused on nutrient limitation and perturbations of energy metabolism to explain the beneficial effects of DR. We showed that the essential amino acid L-threonine was elevated in *Caenorhabditis elegans* under DR, and that L-threonine supplementation increased its healthspan. To elucidate the underlying mechanism, we conducted metabolic and transcriptomic profiling using LC-MS/MS and RNA-seq analyses in worms that were fed with RNAi to induce loss of function of key candidate mediators and evaluated healthspan. L-threonine supplementation and loss-of-threonine dehydrogenase, which govern L-threonine metabolism, increased the healthspan of *C. elegans* by attenuating ferroptosis in a ferritin-dependent manner. Tran-scriptomic analysis of *C. elegans* supplemented with L-threonine showed that *FTN-1* encoding ferritin was elevated, implying *FTN-1* is an essential mediator of longevity promotion through L-threonine. Organismal ferritin levels were positively correlated with chronological aging and L-thre-onine supplementation further increased ferritin levels, which protected against age-associated ferroptosis through the DAF-16 and HSF-1 pathways. Our investigation uncovered the role of a distinct and universal metabolite, L-threonine, in DR-mediated improvement in organismal healthspan, suggesting it could be an effective intervention for preventing senescence progression and age-induced ferroptosis.
