## Supplementary Data 2 for "L-threonine mediated DAF-16/HSF-1 activation inhibits ferroptosis and increases healthspan"

### Sheet: Keys
Gene.ID	Primary sequence ID of the gene
Upregulated	Up-regulated common genes of log2 fold change in the total fraction between dietary restriction vs. ad libitum & eat-2(ad1116) mutant vs. N2_cut-off: FC vs. N2 > 1.5
downregulated	Down-regulated common genes of log2 fold change in the total fraction between dietary restriction vs. ad libitum & eat-2(ad1116) mutant vs. N2_cut-off: FC vs. N2 < -1.5

### Sheet: Upregulated
Gene ID	Description	FC_DR vs ad libitum	FC_eat-2 vs N2
R11G11.14	LIPL-3, lipase	3.82231	3.0129738766703902
F54F3.3	lipl-1 (LIPase Like)	2.33913	2.7476057898867201
Y8A9A.2	Is expressed in g1P; g2L; and g2R. Is predicted to encode a protein with the following domains: Thrombospondin type 1 domain; Thrombospondin type-1 (TSP1) repeat; and Thrombospondin type-1 (TSP1) repeat superfamily	2.75818	2.3967931442564701
C54F6.14	ftn-1 (FerriTiN)	2.60496	2.4309226875288799
R102.4	Is predicted to enable lyase activity, glycine biosynthetic process; threonine catabolic process	2.47803	2.34305
F36D1.7	Is enriched in GABAergic neurons; excretory cell; intestine; and neurons based on tiling array and microarray studies. Is affected by several genes including daf-16; daf-2; and let-60 based on microarray and RNA-seq studies. Is affected by eleven chemicals including tryptophan; rotenone; and Psoralens based on microarray and RNA-seq studies	1.78164	1.85302851499127
C52B9.3	coel-1 (tubulin folding COfactor E-Like protein)	1.95632	1.3678169237059701
F53A9.8	Is involved in defense response to Gram-positive bacterium	1.50218	2.2240525422145399
C30G4.7	Is enriched in several structures, including germline precursor cell; head mesodermal cell; intestine; muscle cell; and sensory neurons Is affected by several genes including daf-2; let-60; and eat-2 based on microarray and RNA-seq studies	1.55006	1.6165102852692601
C53C9.2	clik-2 (CaLponIn-liKe proteins) Is affected by several genes including daf-2; glp-1; and skn-1 based on tiling array; RNA-seq; microarray; and proteomic studies	1.4415	1.45970319168369
T08B1.2	tnt-4 (TropoNin T)	1.33623	1.53076001139489
T24F1.5	nlp-51 (Neuropeptide-Like Protein)	1.4467	1.58712556873288
T07C12.9	anmt-3 (Amine N-MethylTransferase), Is predicted to enable methyltransferase activity. Is expressed in body wall musculature and pharyngeal muscle cell. Human ortholog(s) of this gene are implicated in hypertension; neurodegenerative disease (multiple); and renal cell carcinoma. Is an ortholog of human INMT (indolethylamine N-methyltransferase) and NNMT (nicotinamide N-methyltransferase)	1.32675	1.36060965758963
T03F1.11	Is predicted to enable calcium ion binding activity	1.5175	1.2076642699247599
ZC204.12	Is expressed in head neurons and pharynx. Is predicted to encode a protein with the following domain: Phosphorylation site	2.45969	1.2432245541106399
C26E1.2	Is enriched in OLL; PVD; and intestine based on tiling array and RNA-seq studies. Is affected by several genes including daf-16; daf-12; and clk-1 based on microarray and RNA-seq studies. Is affected by nine chemicals including Tunicamycin; D-glucose; and levamisole based on microarray and RNA-seq studies	1.75261	1.14961270570482
R06C7.10	myo-1 (MYOsin heavy chain structural genes)	1.72052	0.88361244529458505
W03D8.8	Is predicted to enable thiolester hydrolase activity. Is an ortholog of human ACOT4 (acyl-CoA thioesterase 4)	1.7066	1.00375467104473
F36H5.2	math-27 pseudogene (MATH (meprin-associated Traf homology) domain containing)	1.61418	1.1636963190098899
C05D9.9	Is enriched in OLL; PVD; dopaminergic neurons; and hypodermis based on tiling array studies	1.58835	1.1733730194663501
Y71F9AL.4	Is predicted to enable protein tyrosine phosphatase activity. Is an ortholog of human PTPN9 (protein tyrosine phosphatase non-receptor type 9).	1.82667	0.64833288149768997
C44B7.6	slc-36.5 (SLC (SoLute Carrier) homolog)	1.53474	0.91194826472991597
F13D11.3	Is predicted to enable protein tyrosine/serine/threonine phosphatase activity. Is an ortholog of human DUSP14 (dual specificity phosphatase 14)	1.53442	0.92791296786167998
F55H12.2	Is enriched in PLM; carbon dioxide sensory neurons; coelomocyte; germline precursor cell; and intestine	1.83851	0.65562669143519303
R05G6.10	Is predicted to enable guanyl-nucleotide exchange factor activity. Is expressed in neurons; pharynx; and rectal gland cell. Is an ortholog of human RASGEF1B (RasGEF domain family member 1B)	1.75448	0.90899996678612804
K03H1.5	Is enriched in head mesodermal cell and intestine	1.49973	0.71194801045755096
F09C3.2	Is predicted to enable hydrolase activity. Is expressed in hypodermis; intestine; and motor neurons. Is an ortholog of human NANP (N-acetylneuraminic acid phosphatase)	1.48721	1.0230313872600201
F41B5.4	cyp-33C3 (CYtochrome P450 family)	1.46634	1.23943161357818
Y97E10C.1	Is enriched in body wall musculature; head mesodermal cell; intestine; muscle cell; and neurons	1.46004	1.0708514146215999
M04G12.1	ifbp-1 (Interferon regulatory Factor 2 Binding Protein like)	1.45752	0.89846034866974001
C55C2.5	aat-5 (Amino Acid Transporter)	1.45512	0.71985344471885704
Y54G2A.32	Is enriched in PLM and amphid sheath cell	1.4518	0.98306191446635105
T05E12.3	Is enriched in dopaminergic neurons and intestine based on tiling array and RNA-seq studies.	2.13542	0.76984080249130504
T18D3.4	myo-2 (MYOsin heavy chain structural genes)	2.13519	1.1305068070450099
T09A5.1	cex-2 (CalEXcitin)	1.44143	0.85714558913310701
C38C3.4	Is predicted to enable ATP binding activity and protein kinase activity	1.38224	0.77245342456155297
Y38E10A.7	lips-15 (LIPaSe related)	1.38086	0.600515988381498
T25B2.2	Is predicted to encode a protein with the following domain: Phosphorylation site	1.35949	1.20251455411436
R06F6.11	tag-209 (Temporarily Assigned Gene name)	1.35589	0.740564722992754
C14B9.1	hsp-12.2 (Heat Shock Protein)	1.35303	0.84042575696516397
K01A2.2	far-7, Fatty Acid/Retinol binding protein	2.61271	1.24287176180342
F52H3.7	lec-2 (gaLECtin)	2.32473	0.79389839170599996
F54B8.3	fbxa-69 (F-box A protein)	1.31248	0.942385385069476
C09D4.1	an ortholog of human FLVCR2 (FLVCR heme transporter 2)	1.31212	0.819769767786378
F17C11.4	Is predicted to encode a protein with the following domain: Phosphorylation site	1.28262	1.1365343694699399
C10G8.5	ncx-2 (Na/Ca eXchangers)	1.25305	0.99900779390635797
ZK593.3	Is enriched in coelomocyte and intestine	1.2389	0.92717122169608501
C26E1.3	ceh-79 (C. Elegans Homeobox)	1.2274	0.98742024883686097
C33D9.1	exc-5 (EXCretory canal abnormal)	1.22389	0.74281239745885996
C36H8.3	flp-9 (FMRF-Like Peptide)	1.2085	1.0561825055076699
F56B6.4	gyg-1 (GlYcoGenin like)	1.18579	0.66723724774398097
F44C4.3	cpr-4 (Cysteine PRotease related)	1.18428	1.01045540045247
ZC395.5	Is enriched in ASER; GABAergic neurons; PLM; and intestine	1.18066	1.26358659809181
F13C5.6	unc-96 (UNCoordinated)	1.16294	0.66957176955064401
W03D2.1	pqn-75 (Prion-like-(Q/N-rich)-domain-bearing protein)	1.16291	0.981533408491438
C30G7.4	Is enriched in germ line	1.1579	0.807608284145093
ZK673.7	tnc-2 (TropoNin C)	1.15204	1.40839417302499
F28D1.5	thn-2 (THaumatiN family)	1.14978	1.0161722845463299
F33A8.2	nlp-18 (Neuropeptide-Like Protein)	1.14751	1.0294640644688899
Y43E12A.2	Is predicted to enable metal ion binding activity. Located in mitochondrion. Is an ortholog of human ZCCHC24 (zinc finger CCHC-type containing 24)	1.14639	0.652812836882948
T27C4.1	Is an ortholog of human NRSN1 (neurensin 1) and NRSN2 (neurensin 2)	1.14143	0.87131192206505503
C27A7.1	Is an ortholog of human ENPP1 (ectonucleotide pyrophosphatase/phosphodiesterase 1); ENPP2 (ectonucleotide pyrophosphatase/phosphodiesterase 2); and ENPP3 (ectonucleotide pyrophosphatase/phosphodiesterase 3)	1.14018	0.72534738268565302
K03H1.10	Is an ortholog of human CREBBP (CREB binding protein)	1.13849	0.77678879918122801
K02C4.5	Is enriched in OLL; PVD; hypodermis; intestine; and somatic gonad precursor	1.13658	0.78763951453032
R06F6.7	msrp-7 (MS Related Protein)	1.13629	1.3861555257499101
C41C4.10	sfxn-5 (SideroFleXiN (mitochondrial iron transporter))	1.13523	0.70682499555881595
ZK1290.13	Is enriched in ASER; head mesodermal cell; and intestine	1.13316	0.76051488689800795
ZK930.2	Is an ortholog of human ZC4H2 (zinc finger C4H2-type containing)	1.12972	1.0064144758598901
Y119D3B.17	pes-4 (Patterned Expression Site)	1.12261	0.73688398394198995
C18H9.6	Is enriched in AVE; head mesodermal cell; intestine; mechanosensory neurons; and pharynx	1.11079	0.86277280937368395
F10G2.3	clec-7 (C-type LECtin)	1.1052	1.59469626076049
F54G8.4	nhl-1 (NHL (ring finger b-box coiled coil) domain containing)	1.1021	0.62248237211513402
ZK970.1	nep-26 (NEPrilysin metallopeptidase family)	1.10009	0.86459509018213299
C32D5.6	Is enriched in GABAergic neurons; excretory cell; intestine; and neurons	1.07999	0.63685125151922495
C33A12.4	Is expressed in AVJ and ciliated neurons	1.07576	1.03690487140225
F28F5.3	lim-8 (LIM domain family)	1.07133	0.902204391593875
F40A3.6	Is enriched in PLM; body wall muscle cell; head mesodermal cell; and muscle cell	1.07108	0.67467390641568903
ZK1128.7	Is enriched in OLL; PVD; dopaminergic neurons; and somatic gonad precursor	1.07086	1.22913801707846
T12B5.6	fbxa-55 (F-box A protein)	1.04848	0.81247555907955704
ZK525.1	flp-15 (FMRF-Like Peptide)	1.02586	0.85340744218126696
C33F10.5	rig-6 (neuRonal IGCAM)	1.02414	0.66282035981599297
C15H9.11	Is enriched in GABAergic neurons; arcade cell; and pharyngeal-intestinal valve cell	1.01874	1.1901577194588899
F26F12.3	Is enriched in intestine; neurons; and ventral nerve cord	1.01305	0.71065044359013296
T15B12.1	Located in mitochondrion. Is an ortholog of human SMTNL2 (smoothelin like 2)	1.01296	0.68626813497846095
T11B7.5	Is enriched in amphid sheath cell	1.00744	0.936038595530852

### Sheet: Downregulated
Gene ID	Description	FC_DR vs ad libitum	FC_eat-2 vs N2
F08F3.4	Is predicted to enable catalytic activity. Is involved in innate immune response. Is an ortholog of human TDH (L-threonine dehydrogenase (pseudogene)).	-3.69782	-2.67827162733361
K01C8.1	Is predicted to enable L-threonine ammonia-lyase activity.	-3.97445	-1.99435494914012
F49E12.2	dod-23 (Downstream Of DAF-16 (regulated by DAF-16))	-2.52049	-1.5176824486248299
K09F5.2	vit-1 (VITellogenin structural genes (yolk protein genes)), Is predicted to enable lipid transporter activity and nutrient reservoir activity.	-1.63584	-2.6816297974772398
F59D8.1	vit-3 (VITellogenin structural genes (yolk protein genes)), Is predicted to enable lipid transporter activity and nutrient reservoir activity. Is expressed in intestine.	-2.03089	-3.6083967580269598
F59D8.2	vit-4 (VITellogenin structural genes (yolk protein genes)),. Is predicted to enable lipid transporter activity and nutrient reservoir activity	-2.99967	-2.6110000015736601
F58E1.5	fbxb-17 (F-box B protein), Is affected by several genes including daf-2; eat-2; and sir-2.1 based on microarray; tiling array; and RNA-seq studies	-2.88166	-3.0038766573794198
K09C4.5	Is predicted to enable transmembrane transporter activity.	-3.24981	-1.75502506532991
T13F2.8	cav-1 (CAVeolin)	-2.84815	-1.75794252136016
F21F8.4	asp-12 (ASpartyl Protease) Is predicted to enable aspartic-type endopeptidase activity. Is involved in innate immune response. Is an ortholog of several human genes including CTSE (cathepsin E); PGA4 (pepsinogen A4); and PGC (progastricsin).	-2.20505	-2.8567749676027701
F13H8.3	Is affected by several genes including daf-2; glp-1; and skn-1 based on quantitative PCR; microarray; RNA-seq; and proteomic studies.	-2.18254	-1.8097769520665801
Y40B10A.7	comt-5 (Catechol-O-MethylTransferase family)	-2.39365	-1.6598167477176999
F56A8.8	Is enriched in AVK and FLP based on microarray and RNA-seq studies. Is affected by several genes including daf-2; glp-1; and skn-1 based on microarray; tiling array; and RNA-seq studies.	-2.07597	-1.87913398350224
Y58A7A.5	Is enriched in RID; coelomocyte; and head mesodermal cell based on tiling array and RNA-seq studies. Is affected by several genes including daf-16; daf-2; and age-1 based on microarray; tiling array; and RNA-seq studies.	-1.57553	-1.6640890900299801
T11F8.3	rme-2 (Receptor Mediated Endocytosis)	-1.12162	-0.63615493587129202
F22A3.6	ilys-5 (Invertebrate LYSozyme)	-1.12322	-1.02913315003251
K10C2.4	fah-1 (FumarylAcetoacetate Hydrolase)	-1.02943	-0.61859394786675503
K01C8.5	gei-14 (GEX Interacting protein)	-1.13563	-0.60499312066270805
ZC250.4	Is enriched in intestine	-1.08945	-1.43288865090986
C39D10.7	Is predicted to enable chitin binding activity. Is expressed in germ line	-1.04327	-0.87681458578562099
Y18H1A.6	pif-1 (PIF1p DNA helicase (yeast) homolog)	-1.15723	-0.62947406658309102
ZC204.2	duxl-1 (DUX (vertebrate dual homeobox) Like)	-1.16293	-0.67799789115505804
C36A4.2	cyp-25A2 (CYtochrome P450 family)	-1.16464	-1.1002790451575899
K02D7.3	col-101 (COLlagen), Is predicted to be a structural constituent of cuticle	-1.24561	-1.8220282572317299
C50E3.12	Is enriched in AB and germ line	-1.2478	-1.0555327675042301
C43E11.3	met-1 (histone METhyltransferase-like)	-1.26663	-0.77178950263808999
C32E12.5	sem-2 (SEx Muscle abnormal)	-1.27628	-0.92853809979139701
F44A6.2	sex-1 (Signal Element on X)	-1.28728	-0.691735180415739
C25B8.3	cpr-6 (Cysteine PRotease related)	-1.2928	-1.19326486818614
T23C6.4	Is enriched in intestine; neurons; and somatic gonad precursor	-1.29677	-0.93573199722777101
F25F2.2	cdh-4 (CaDHerin family)	-1.30021	-0.89587796101538097
ZK546.15	try-1 (TRYpsin-like protease)	-1.30131	-0.60942519250185301
F52B11.6	ins-34 (INSulin related)	-1.31556	-1.3018458110661599
T25E12.6	Is enriched in germ line and hypodermis	-1.36506	-1.2705684438346401
C52D10.1	Is enriched in NSM; intestine; and pharyngeal muscle cell	-1.38275	-2.2006351439985701
T02G6.5	Is enriched in germ line	-1.38604	-1.1530614891775599
C32F10.6	nhr-2 (Nuclear Hormone Receptor family)	-1.04056	-1.03448582700073
C01G6.3	Is enriched in several structures, including Z4.a; cephalic sheath cell; germ line; male distal tip cell; and somatic gonad precursor	-1.43055	-0.75282518599612802
ZK813.1	Is enriched in muscle cell	-1.48315	-0.58757466130327995
Y69H2.3	Is predicted to enable serine-type endopeptidase inhibitor activity.	-1.4875	-0.90600814831239396
F38E1.7	mom-2 (More Of MS)	-1.5418	-0.58962946683123696
K07H8.6	vit-6 (VITellogenin structural genes (yolk protein genes)), Is predicted to enable lipid transporter activity and nutrient reservoir activity. Is involved in negative regulation of protein oxidation; negative regulation of reactive oxygen species biosynthetic process; and positive regulation of cholesterol import.	-1.13666	-1.4067268797493
C41A3.1	pks-1 (PolyKetide Synthase)	-1.61205	-1.1046751238850601
F14H3.4	Is enriched in AB; germ line; intestine; and pharyngeal muscle cell	-1.06378	-0.85288655890229803
F49H12.5	txdc-12.2 (ThioredoXin Domain Containing protein homolog)	-1.66472	-0.69172660930480501
ZK945.4	Is predicted to enable zinc ion binding activity.	-1.67032	-1.08441388626204
C06E1.1	Is enriched in Z1.p; Z4.a; intestine; male distal tip cell; and somatic gonad precursor based on RNA-seq studies. Is affected by several genes including daf-16; daf-2; and daf-12 based on microarray; tiling array; and RNA-seq studies.	-1.67804	-1.1942092346175599
T09B4.5	Is enriched in cephalic sheath cell; germ line; head mesodermal cell; intestine; and pharynx based on microarray; tiling array; and RNA-seq studies. Is affected by several genes including daf-16; daf-2; and let-7 based on microarray; tiling array; RNA-seq; and proteomic studies.	-1.69703	-1.44517803241534
Y39A1A.19	fmo-3 (Flavin-containing MonoOxygenase family)	-1.75454	-0.67803601263262503
F48E8.1	lon-1 (LONg)	-1.75526	-1.28476885200026
Y62H9A.6	ule-5 (Uterine Lumin Expressed/locailized)	-1.76475	-0.73197127481728297
Y105E8A.4	ech-7 (Enoyl-CoA Hydratase)	-1.8637	-1.2421729405211499
EEED8.4	Is predicted to enable RNA binding activity.	-1.87362	-1.3656600151071101
C32B5.10	fbxc-32 (F-box C protein)	-1.90969	-0.59654160200157502
F17A2.5	ceh-40 (C. Elegans Homeobox)	-1.98474	-0.92136624365470299
H01M10.3	ttr-42 (TransThyretin-Related family domain)	-1.98491	-0.85024380044126102
R12H7.2	asp-4 (ASpartyl Protease)	-2.00812	-0.95795487336753005
C31C9.2	Is predicted to enable NAD binding activity and oxidoreductase activity, acting on the CH-OH group of donors, NAD or NADP as acceptor. Human ortholog(s) of this gene are implicated in Neu-Laxova syndrome 1 and PHGDH deficiency. Is an ortholog of human PHGDH (phosphoglycerate dehydrogenase).	-2.02573	-0.75057799105345602
F49E12.1	skpo-1 (ShK domain and PerOxidase domain containing protein)	-1.06816	-0.63547213405120695
Y41C4A.16	col-95 (COLlagen)	-2.05733	-0.62389785603486303
B0281.5	Is enriched in BAG; germ line; germline precursor cell; hypodermis; and pharyngeal muscle cell based on tiling array and RNA-seq studies. Is affected by several genes including daf-16; daf-2; and glp-1 based on microarray and RNA-seq studies.	-2.77591	-1.37414634376762
F37B4.7	folt-2 (FOLate Transporter family)	-2.15091	-0.78701592012935595
F19C7.1	Is involved in innate immune response.	-2.51253	-0.81663320287180297
C32E8.5	pmlr-1 (Pre-Mrna (mRNA) Leakage Related)	-1.02713	-0.599164399102455
K02B12.2	Is enriched in GABAergic neurons; germ line; hypodermis; and intestine based on tiling array and RNA-seq studies. Is affected by several genes including daf-16; daf-2; and hsf-1 based on microarray and RNA-seq studies.	-2.52191	-1.4368495175440199
F58B3.9	ttr-50 (TransThyretin-Related family domain)	-2.98813	-1.3126013965202401
ZC376.2	cest-2.2 (Carboxyl ESTerase domain containing)	-1.08255	-0.91212997196011103
F15E11.12	pud-4 (Protein Up-regulated in Daf-2(gf))	-1.09734	-3.6711404210839
Y38H6C.1	dct-16 (DAF-16/FOXO Controlled, germline Tumor affecting)	-1.40171	-0.62653441858690695
Y22D7AL.5	hsp-60 (Heat Shock Protein)	-1.12471	-0.66526812418373504
W07A12.7	rhy-1 (Regulator of HYpoxia-inducible factor (hif-1)), Is predicted to enable transferase activity, transferring acyl groups other than amino-acyl groups. Is involved in negative regulation of cellular response to hypoxia and response to hypoxia. Located in perinuclear region of cytoplasm. Is expressed in body wall musculature; hypodermis; neurons; socket cell; and vulva.	-2.75195	-1.0026292984080101
K10H10.2	cysl-2 (CYsteine Synthase Like) Enables L-3-cyanoalanine synthase activity and cysteine synthase activity. Is involved in cysteine biosynthetic process from serine. Is expressed in hypodermis and pharynx. Is used to study Down syndrome. Is an ortholog of human CBSL (cystathionine beta-synthase like).	-1.02009	-1.2103624611989601
Y65B4BL.5	acs-13 (fatty Acid CoA Synthetase family), Is an ortholog of human ACSL5 (acyl-CoA synthetase long chain family member 5).	-1.14738	-0.59512655716726603
T07C4.6	tbx-9 (T BoX family)	-1.10121	-0.59009988609198905
C15H9.7	kynu-1 (KYNUreninase homolog)	-1.01296	-0.658070937599601
W01A11.5	cpt-6 (Carnitine Palmitoyl Transferase)	-1.01403	-0.86718930415630602
T25G3.2	chs-1 (CHitin Synthase)	-1.36595	-0.58224478551905101
T11B7.1	Is enriched in AVK and intestine based on RNA-seq studies. Is affected by several genes including daf-16; daf-2; and rrf-3 based on microarray and RNA-seq studies.	-1.10615	-0.67259801952210896
C03E10.5	clec-223 (C-type LECtin)	-1.01783	-1.2706885384706199
