## Supplementary Data 3 for "L-threonine mediated DAF-16/HSF-1 activation inhibits ferroptosis and increases healthspan"

### Sheet: keys
Gene.ID	Primary sequence ID of the gene
Upregulated	Up-regulated common genes of log2 fold change in the total fraction between TDH RNAi vs. N2 & dietary restriction vs. ad libitum & eat-2(ad1116) mutant vs. N2
downregulated	Down-regulated common genes of log2 fold change in the total fraction between TDH RNAi vs. N2 & dietary restriction vs. ad libitum & eat-2(ad1116) mutant vs. N2
bold character	Common genes among TDH RNAi, DR, eat-2(ad1116), and transcribed by DAF-16 or HSF-1

### Sheet: Upregualted
Gene ID	Description	Biological Process	Cellular Component	Molecular Function
F37B1.8	gst-19,. Glutathione S-Transferase; Is predicted to enable transferase activity. Is an ortholog of human HPGDS (hematopoietic prostaglandin D synthase).	GO:0006749 glutathione metabolic process		GO:0004364 glutathione transferase activity GO:0005515 protein binding GO:0016740 transferase activity
R102.4	Is predicted to enable lyase activity, glycine biosynthetic process; threonine catabolic process	GO:0006520 cellular amino acid metabolic process GO:0006545 glycine biosynthetic process GO:0006567 threonine catabolic process	GO:0005829 cytosol	GO:0003824 catalytic activity GO:0008732 L-allo-threonine aldolase activity GO:0016829 lyase activity
C54F6.14	ftn-1(ferritin); Enables identical protein binding activity. Is involved in cellular iron ion homeostasis. Is expressed in intestine and pharyngeal-intestinal valve. Human ortholog(s) of this gene are implicated in several diseases, including COVID-19; hemochromatosis type 5; and hyperferritinemia-cataract syndrome. Is an ortholog of human FTH1 (ferritin heavy chain 1); FTHL17 (ferritin heavy cha…	GO:0006826 iron ion transport GO:0006879 cellular iron ion homeostasis GO:0006880 intracellular sequestering of iron ion	GO:0005737 cytoplasm	GO:0004322 ferroxidase activity GO:0005515 protein binding GO:0008198 ferrous iron binding GO:0008199 ferric iron binding GO:0016491 oxidoreductase activity GO:0042802 identical protein binding GO:0046872 metal ion binding
T12D8.5	Is enriched in head mesodermal cell; intestine; and neurons based on microarray; tiling array; and RNA-seq studies. Is affected by several genes including daf-16; daf-2; and let-60 based on microarray; proteomic; and RNA-seq studies.
R09B5.3	cnc-2, CaeNaCin (Caenorhabditis bacteriocin); Is involved in defense response to Gram-negative bacterium; defense response to fungus; and innate immune response. Is expressed in hypodermis.	GO:0045087 innate immune response GO:0050829 defense response to Gram-negative bacterium GO:0050832 defense response to fungus	GO:0005615 extracellular space GO:0016020 membrane GO:0016021 integral component of membrane	GO:0003674 molecular function
F10D2.8	Is predicted to enable glucuronosyltransferase activity. Human ortholog(s) of this gene are implicated in several diseases, including Crigler-Najjar syndrome; Gilbert syndrome; and female reproductive organ cancer (multiple)		GO:0016020 membrane GO:0016021 integral component of membrane GO:0043231 intracellular membrane-bounded organelle	GO:0008194 UDP-glycosyltransferase activity GO:0015020 glucuronosyltransferase activity GO:0016740 transferase activity GO:0016757 transferase activity, transferring glycosyl groups
C08A9.3	Is an ortholog of human SIDT1 (SID1 transmembrane family member 1) and SIDT2 (SID1 transmembrane family member 2). Is affected by several genes including daf-16; daf-2; and elt-2 based on microarray and RNA-seq studies
mig-6	Papilin
scl-12	SCP domain-containing protein
R08E5.3	Methyltranfer_dom domain-containing protein
pud-4	PUD1_2 domain-containing protein
H39E23.3	Is predicted to enable microtubule binding activity.
R05A10.8	Methyltransf_21 domain-containing protein
srx-135	7TM_GPCR_Srx domain-containing protein
fipr-24	FIP (Fungus-Induced Protein) Related
comt-4	Catechol-O-MethylTransferase family
fipr-26	FIP (Fungus-Induced Protein) Related
cut-6	CUTiclin
M162.5	MFS domain-containing protein; Is predicted to enable transmembrane transporter activity.
dmd-11	DM domain-containing protein
unc-17	Vesicular acetylcholine transporter unc-17
twk-4	TWiK family of potassium channels

### Sheet: Downregulated
Gene ID	Description	Biological Process	Cellular Component	Molecular Function
F08F3.4	Is predicted to enable catalytic activity. Is involved in innate immune response. Is an ortholog of human TDH	GO:0006567 threonine catabolic process GO:0045087 innate immune response		GO:0003824 catalytic activity GO:0008743 L-threonine 3-dehydrogenase activity
C01G10.1	Probable tRNA N6-adenosine threonylcarbamoyltransferase, mitochondrial; Is enriched in amphid sheath cell; germ line; and in male based on RNA-seq studies. Is affected by several genes including daf-2; eat-2; and clk-1 based on microarray; tiling array; and RNA-seq studies. Is affected by fourteen chemicals including hydrogen sulfide; methylmercuric chloride; and Tunicamycin based on microarray a…		GO:0016020 membrane GO:0016021 integral component of membrane
twk-36	TWiK family of potassium channels
col-121	Col_cuticle_N domain-containing protein
F49E12.2	dod-23 (Downstream Of DAF-16 (regulated by DAF-16))
grl-14	Ground-like domain-containing protein
Y57E12B.4	Is affected by several genes including daf-2; eat-2; and sek-1 based on microarray and RNA-seq studies
ceh-22	Homeobox protein ceh-22
phat-2	PHAryngeal gland Toxin-related
R06B10.1	pseudogene
clh-3	Chloride channel protein clh-3
Y22D7AR.2	F-box domain-containing protein
